# Quantitative imaging of loop extruders rebuilding interphase genome architecture after mitosis

**DOI:** 10.1101/2024.05.29.596439

**Authors:** Andreas Brunner, Natalia Rosalia Morero, Wanlu Zhang, M. Julius Hossain, Marko Lampe, Hannah Pflaumer, Aliaksandr Halavatyi, Jan-Michael Peters, Kai S. Beckwith, Jan Ellenberg

## Abstract

How cells establish the interphase genome organization after mitosis is incompletely understood. Using quantitative and super-resolution microscopy, we show that the transition from a Condensin to a Cohesin-based genome organization occurs dynamically over two hours. While a significant fraction of Condensins remains chromatin-bound until early Gl, Cohesin-STAGl and its boundary factor CTCF are rapidly imported into daughter nuclei in telophase, immediately bind chromosomes as individual complexes and are sufficient to build the first interphase TAD structures. By contrast, the more abundant Cohesin-STAG2 accumulates on chromosomes only gradually later in G1, is responsible for compaction inside TAD structures and forms paired complexes upon completed nuclear import. 0ur quantitative time-resolved mapping of mitotic and interphase loop extruders in single cells reveals that the nested loop architecture formed by sequential action of two Condensins in mitosis is seamlessly replaced by a less compact, but conceptually similar hierarchically nested loop architecture driven by sequential action of two Cohesins.
