## Supplementary material for "Quantitative imaging of loop extruders rebuilding interphase genome architecture after mitosis": Antibodies

### Sheet: Sheet1
Antigen	Source or reference	Used for	Dilution
RAD21	05-908, Merck Millipore	Immunofluorescence, Simple Western	1:500 (IF), 1:50 (Simple Western)
SMC2	ab10412, Abcam	Immunofluorescence	1:1000
STAG2	Sumara et al. 2000	Immunofluorescence for chromatin tracing	1:200
CTCF	07-729, Merck Millipore	Immunofluorescence (Nup153 depletion), Simple Western	1:2000 (IF), 1:40 (Simple Western)
CTCF	Wutz et al. 2020	Immunofluorescence (STED)	1:3000
FluoTag®-X4 anti-GFP Abberior® Star 635P	N0304-Ab635P, NanoTag	Immunofluorescence (STED)	1:250
Nup153	ab245668, Abcam	Simple Western	1:50
GFP	ab290, Abcam	Simple Western	1:50
Halo	G9211, Promega	Simple Western	1:50
