## Supplementary material for "Quantitative imaging of loop extruders rebuilding interphase genome architecture after mitosis": Cell Lines

### Sheet: Sheet1
Designation	source or reference	method for genome editing
HK WT	S. Narumiya (Kyoto University, Kyoto, Japan), RRID: CVCL_1922
HK SMC4-mEGFP #82-68	Walther et al., 2018	ZFN
HK NCAPH-mEGFP #86	Walther et al., 2018	CRISPR
HK NCAPH2-mEGFP #67	Walther et al., 2018	CRISPR
HK SMC4-mAID-Halo, AAVS1-OsTir1 F74G-SNAP	Schneider et al., 2022	CRISPR
HK CTCF-EGFP #F2	Cai et al., 2018	CRISPR
HK RAD21/SCC1-EGFP	Davidson et al., 2016	CRISPR
HK STAG1-EGFP #H8	Cai et al., 2018	CRISPR
HK STAG2-EGFP #F2	Cai et al., 2018	CRISPR
HK EGFP-AID-STAG2	Wutz et al., 2020	CRISPR
HK Nup153-mEGFP-FKBP #10-043	this work	CRISPR
HK RAD21-mEGFP-AID (+OsTir1), CTCF-Halo-3xALFA #C7	this work, based on HK RAD21-mEGFP-AID (Wutz et al., 2017)	CRISPR
HK CTCF-EGFP-AID	Wutz et al., 2017	CRISPR
